# Diverse gut pathogens exploit the host engulfment pathway via a conserved mechanism

**DOI:** 10.1101/2023.04.09.536168

**Authors:** Mahitha Shree Anandachar, Suchismita Roy, Saptarshi Sinha, Agyekum Boadi, Stella-Rita Ibeawuchi, Hobie Gementera, Alicia Amamoto, Gajanan D. Katkar, Pradipta Ghosh

**Author notes:** **CORRESPONDING AUTHORS: Gajanan D. Katkar, Ph.D.;** Departments of Cellular and Molecular Medicine, University of California San Diego, CA 92093. : **Email:**, **Pradipta Ghosh, M.D.;** Professor, Departments of Medicine and Cellular and Molecular Medicine, University of California San Diego, CA 92093. : **Email:**.

## Abstract

Macrophages clear infections by engulfing and digesting pathogens within phagolysosomes. Pathogens escape this fate by engaging in a molecular arms race; they use *WxxxE* motif-containing “effector” proteins to subvert the host cells they invade and seek refuge within protective vacuoles. Here we define the host component of the molecular arms race as an evolutionarily conserved polar ‘hotspot’ on the PH-domain of ELMO1 (*E*ngu*l*fment and Cell *Mo*tility1), which is targeted by diverse *WxxxE*-effectors. Using homology modeling and site-directed mutagenesis, we show that a lysine triad within the ‘patch’ directly binds all *WxxxE*-effectors tested: SifA (*Salmonella)*, IpgB1 and IpgB2 (*Shigella*), and Map (enteropathogenic *E. coli*). Using an integrated SifA•host protein-protein interaction (PPI) network, *in-silico* network perturbation, and functional studies we show that the major consequences of preventing SifA•ELMO1 interaction are reduced Rac1 activity and microbial invasion. That multiple effectors of diverse structure, function, and sequence bind the same hotpot on ELMO1 suggests that the *WxxxE*-effector(s)•ELMO1 interface is a convergence point of intrusion detection and/or host vulnerability. We conclude that the interface may represent the fault line in co-evolved molecular adaptations between pathogens and the host and its disruption may serve as a therapeutic strategy.

**GRAPHICAL ABSTRACT:** *In brief:* This work defines the nature of a conserved molecular interface, assembled between diverse W*xxxE* motif-containing effector proteins encoded by gut pathogens and the host innate immune sensor, ELMO1, via which pathogens exploit the host’s engulfment machinery. 
