## Supplemental Data File 1 for "Diverse gut pathogens exploit the host engulfment pathway via a conserved mechanism"

### Sheet: Contacts of 3xLysines(ELMO1)
Allowed overlap: -0.5
H-bond overlap reduction: 0.4
Ignore contacts between atoms separated by 4 bonds or less
Ignore contacts between atoms in residues less than 5 apart in sequence
Detect intra-residue contacts: True
Detect intra-molecule contacts: True
37 contacts
	ELMO1(A)			ELMO1(A) and SifA(B)				overlap	distance		SUMMARY
/A	LYS	626	O	/B	LYS	132	HZ3	0.387	1.693		DISTINCT CONTRIBUTIONS OF THREE LYSINES ON ELMO1 WITHIN A ELMO1-SifA Co-complex
/A	LYS	628	CA	/B	LEU	130	CD2	0.185	3.575
/A	LYS	626	C	/B	LYS	132	HZ3	0.173	2.527			K626 (ELMO1) primarily establishes INTERMOLECULAR salt-bridges with ASP117(SifA)
/A	LYS	626	CD	/B	ASP	117	OD2	0.154	3.206			K628 (ELMO1) primarily establishes INTERMOLECULAR electrostatic contacts with L130/M131(SifA)
/A	LYS	628	CD	/B	LEU	130	O	0.072	3.288			K620 (ELMO1) primarily establishes INTRAMOLECULAR contact with LEU631 and LEU638 (in the β5-β6 loop that contains the poral hotspot of 3 lysines)
/A	LYS	626	NZ	/A	ASP	621	C	0.066	3.259
/A	LYS	626	HZ2	/A	ASP	621	C	0.048	2.652
/A	LYS	626	O	/B	LYS	132	NZ	0.026	2.679
/A	LYS	626	HZ2	/A	ASP	621	O	-0.052	2.132
/A	LYS	628	CG	/B	LEU	130	O	-0.113	3.473
/A	LYS	626	C	/B	LYS	132	NZ	-0.122	3.447
/A	LYS	626	O	/B	LYS	132	CE	-0.124	3.484
/A	LYS	628	CE	/B	LEU	130	O	-0.172	3.532
/A	LYS	628	NZ	/B	MET	131	SD	-0.177	3.184
/A	LYS	626	NZ	/A	ASP	621	CA	-0.191	3.696
/A	LYS	628	CB	/B	LEU	130	CD2	-0.212	3.972
/A	LYS	626	HZ2	/A	ASP	621	CA	-0.219	3.099
/A	LYS	628	CE	/B	MET	131	SD	-0.222	3.884
/A	LYS	626	C	/B	LYS	132	CE	-0.224	3.804
/A	LYS	626	HZ3	/A	ASP	621	C	-0.225	2.925
/A	LYS	620	CB	/A	LEU	631	CD1	-0.235	3.995
/A	LYS	626	NZ	/A	ASP	621	O	-0.236	2.941
/A	LYS	628	HZ1	/B	MET	131	SD	-0.25	2.632
/A	LYS	626	CB	/B	ASP	117	OD1	-0.254	3.614
/A	LYS	626	CD	/B	ASP	117	CG	-0.262	3.842
/A	LYS	628	CG	/B	LEU	130	CD2	-0.295	4.055
/A	LYS	626	CB	/B	ASP	117	CG	-0.295	3.875
/A	LYS	620	CB	/A	LEU	631	CD2	-0.295	4.055
/A	LYS	626	CG	/B	ASP	117	OD2	-0.304	3.664
/A	LYS	626	CG	/B	ASP	117	CG	-0.306	3.886
/A	LYS	626	CB	/B	ASP	117	OD2	-0.31	3.67
/A	LYS	626	CE	/A	ASP	621	O	-0.392	3.752
/A	LYS	620	CB	/A	LEU	631	CG	-0.42	4.18
/A	LYS	620	CD	/A	LEU	631	CD1	-0.422	4.182
/A	LYS	626	CB	/B	LYS	132	CE	-0.463	4.223
/A	LYS	620	N	/A	LEU	638	CD2	-0.492	3.997
/A	LYS	628	HZ2	/B	MET	131	SD	-0.496	2.878

### Sheet: Contacts of L130_M131(SifA)
Allowed overlap: -0.5
H-bond overlap reduction: 0.4
Ignore contacts between atoms separated by 4 bonds or less
Ignore contacts between atoms in residues less than 5 apart in sequence
Detect intra-residue contacts: True
Detect intra-molecule contacts: True											Summary of L130 and M131's contribution to SifA-ELMO1 interaction
											Total contacts (n = 44); L130 = 25 contacts; M131 = 19 contacts
All (n = 44) contacts [inter- and intramolecular)											Intermolecular contacts (n = 17); L130 = 13 contacts and M131 = 4 contacts
Atom	SifA (B)			ELMO1(A) and SifA (B)				overlap	distance		Intramolecular contacts (n = 27); L130 = 12 contacts; M131 =15 contacts
/B	LEU	130	CD1	/A	GLY	629	HN	0.424	2.456
/B	LEU	130	CG	/B	SER	120	CB	0.394	3.366			Contacts of LEU 130(SifA) with the polar hotspot K628 on ELMO1
/B	LEU	130	CD2	/A	LYS	628	CA	0.185	3.575			Contacts of MET 131(SifA) with the polar hotspot K628 on ELMO1
/B	MET	131	CB	/B	PHE	119	CZ	0.136	3.504
/B	LEU	130	CD1	/A	GLY	629	N	0.136	3.369
/B	MET	131	HN	/B	PHE	119	O	0.113	1.967
/B	MET	131	O	/B	PHE	119	HN	0.11	1.97
/B	LEU	130	CD2	/B	THR	118	CG2	0.094	3.666
/B	LEU	130	O	/A	LYS	628	CD	0.072	3.288
/B	LEU	130	CD1	/B	SER	120	CB	0.041	3.719
/B	LEU	130	CB	/B	SER	120	CB	-0.021	3.781
/B	LEU	130	CA	/B	PHE	119	O	-0.05	3.41
/B	LEU	130	CA	/B	SER	120	CB	-0.078	3.838
/B	MET	131	O	/B	THR	118	CG2	-0.083	3.443
/B	LEU	130	O	/A	LYS	628	CG	-0.113	3.473
/B	MET	131	O	/B	THR	118	CA	-0.138	3.498
/B	LEU	130	CD1	/A	LYS	632	CG	-0.142	3.902
/B	LEU	130	CD2	/B	THR	118	CB	-0.153	3.913
/B	LEU	130	O	/A	LYS	628	CE	-0.172	3.532
/B	MET	131	SD	/A	LYS	628	NZ	-0.177	3.184
/B	MET	131	N	/B	PHE	119	O	-0.181	2.886
/B	LEU	130	CD1	/A	GLY	629	CA	-0.202	3.962
/B	LEU	130	CD2	/A	GLY	629	HN	-0.207	3.087
/B	LEU	130	CD2	/A	LYS	628	CB	-0.212	3.972
/B	MET	131	SD	/A	LYS	628	CE	-0.222	3.884
/B	LEU	130	CG	/B	SER	120	OG	-0.238	3.618
/B	MET	131	O	/B	PHE	119	N	-0.243	2.948
/B	MET	131	O	/B	PHE	119	O	-0.246	3.206
/B	MET	131	SD	/A	LYS	628	HZ1	-0.25	2.632
/B	MET	131	CB	/B	PHE	119	CE1	-0.253	3.893
/B	MET	131	CB	/B	PHE	119	CE2	-0.273	3.913
/B	LEU	130	CD1	/B	SER	120	OG	-0.278	3.658
/B	LEU	130	CD2	/A	LYS	628	CG	-0.295	4.055
/B	MET	131	O	/B	PHE	119	CD2	-0.315	3.555
/B	LEU	130	CG	/A	GLY	629	HN	-0.326	3.206
/B	MET	131	O	/B	THR	118	CB	-0.347	3.707
/B	LEU	130	CA	/B	SER	120	CA	-0.364	4.124
/B	LEU	130	C	/B	PHE	119	O	-0.414	3.594
/B	MET	131	C	/B	PHE	119	CE2	-0.444	3.904
/B	LEU	130	CG	/B	PHE	119	O	-0.446	3.806
/B	MET	131	C	/B	PHE	119	HN	-0.469	3.169
/B	LEU	130	CD2	/A	GLY	629	N	-0.47	3.975
/B	MET	131	HN	/B	PHE	119	C	-0.49	3.19
/B	MET	131	SD	/A	LYS	628	HZ2	-0.496	2.878
ONLY Intermolecular Contacts (n = 17)
Atom	SifA (B)			ELMO1(A)				overlap	distance
/B	LEU	130	CD1	/A	GLY	629	HN	0.424	2.456
/B	LEU	130	CD2	/A	LYS	628	CA	0.185	3.575
/B	LEU	130	CD1	/A	GLY	629	N	0.136	3.369
/B	LEU	130	O	/A	LYS	628	CD	0.072	3.288
/B	LEU	130	O	/A	LYS	628	CG	-0.113	3.473
/B	LEU	130	CD1	/A	LYS	632	CG	-0.142	3.902
/B	LEU	130	O	/A	LYS	628	CE	-0.172	3.532
/B	LEU	130	CD1	/A	GLY	629	CA	-0.202	3.962
/B	LEU	130	CD2	/A	GLY	629	HN	-0.207	3.087
/B	LEU	130	CD2	/A	LYS	628	CB	-0.212	3.972
/B	LEU	130	CD2	/A	LYS	628	CG	-0.295	4.055
/B	LEU	130	CG	/A	GLY	629	HN	-0.326	3.206
/B	LEU	130	CD2	/A	GLY	629	N	-0.47	3.975
/B	MET	131	SD	/A	LYS	628	NZ	-0.177	3.184
/B	MET	131	SD	/A	LYS	628	CE	-0.222	3.884
/B	MET	131	SD	/A	LYS	628	HZ1	-0.25	2.632
/B	MET	131	SD	/A	LYS	628	HZ2	-0.496	2.878
