## Supplemental Data File 2 for "Diverse gut pathogens exploit the host engulfment pathway via a conserved mechanism"

### Sheet: betweenness
Protein	old Betw	new betw	change	z_old	z_new	del_z
N-sifA	0.921062	0.913276	-0.0077869	14.3638	14.3298	0.0340358
NCKAP1	0.00305844	0.00381243	0.000753995	-0.0438251	-0.0312454	0.0125797
RAC1	0.0106839	0.00990363	-0.000780295	0.0758535	0.0649388	0.0109147
YES1	0.00512348	0.00573094	0.000607462	-0.0114152	-0.000950826	0.0104644
PIK3R1	0.0224209	0.0229103	0.00048943	0.260059	0.270323	0.0102634
ABI1	0.00240602	0.00298327	0.000577247	-0.0540644	-0.0443384	0.00972604
UBB	0.022633	0.0227345	0.000101509	0.263389	0.267547	0.0041583
ITGB1	0.0105292	0.0106793	0.00015012	0.0734251	0.0771874	0.00376232
RAC2	0.0016301	0.00136281	-0.000267288	-0.0662422	-0.0699266	0.00368434
CTNND1	0.00251962	0.0027062	0.000186577	-0.0522815	-0.0487135	0.00356802
EFNB1	0.00140186	0.00157271	0.000170847	-0.0698243	-0.0666121	0.00321217
EPHA2	0.00135068	0.00152042	0.000169745	-0.0706276	-0.0674377	0.00318985
PAK4	0.00128793	0.00144696	0.000159034	-0.0716125	-0.0685978	0.00301469
DEPDC1B	0.00122085	0.00137402	0.000153173	-0.0726652	-0.0697495	0.0029157
ARHGAP1	0.00122085	0.00137402	0.000153173	-0.0726652	-0.0697495	0.0029157
MLLT4	0.00132064	0.00146905	0.000148408	-0.071099	-0.0682489	0.00285004
PRKAR2A	0.0097172	0.00981266	9.54597e-05	0.0606812	0.0635024	0.00282114
PTPN13	0.0010617	0.00120469	0.00014299	-0.075163	-0.0724234	0.0027396
HCK	0.000530792	0.00034087	-0.000189922	-0.0834954	-0.0860637	0.00256836
CFL1	0.000875877	0.00100675	0.000130878	-0.0780794	-0.0755489	0.00253048
DLG1	0.00803915	0.00812361	8.44573e-05	0.034345	0.0368311	0.00248609
EZR	0.0194512	0.0194533	2.09203e-06	0.213451	0.215734	0.00228257
RPN2	0.0192299	0.019228	-1.83033e-06	0.209978	0.212178	0.00219935
JUP	0.00824509	0.0083086	6.35132e-05	0.037577	0.0397522	0.00217517
RAB7A	0.0156229	0.0156357	1.28728e-05	0.153368	0.155453	0.00208477
HGS	0.00562047	0.00567215	5.16746e-05	-0.0036151	-0.00187919	0.00173591
LAMP1	0.00748141	0.0075034	2.19866e-05	0.0255915	0.0270375	0.00144602
TNF	0.00397802	0.00401891	4.08902e-05	-0.0293927	-0.027985	0.00140773
SNAP23	0.00109052	0.00113846	4.79397e-05	-0.0747106	-0.0734692	0.00124146
CAV1	0.00397992	0.00400713	2.72157e-05	-0.0293629	-0.0281709	0.00119198
OCLN	0.00410404	0.00413044	2.6397e-05	-0.0274148	-0.0262238	0.00119098
TFRC	0.00693588	0.00693891	3.0306e-06	0.0170297	0.0181239	0.00109425
VAMP7	0.00451782	0.00453054	1.27168e-05	-0.0209207	-0.019906	0.00101474
CXCL12	0.00503065	0.00503918	8.53652e-06	-0.0128721	-0.0118741	0.000998032
TJP1	0.00305488	0.00307451	1.96319e-05	-0.043881	-0.0428977	0.000983298
VAMP3	0.00493324	0.00493937	6.13317e-06	-0.0144009	-0.0134502	0.000950718
CTSD	0.00445409	0.00445865	4.56243e-06	-0.021921	-0.0210412	0.000879852
RAB5A	0.00187566	0.00189507	1.94009e-05	-0.0623882	-0.0615219	0.000866288
TRAF6	0.00161399	0.00163442	2.04312e-05	-0.066495	-0.0656376	0.000857402
ROR2	0.000466799	0.000493526	2.67277e-05	-0.0844997	-0.0836532	0.000846545
MYL6	0.000406616	0.00043173	2.51142e-05	-0.0854442	-0.084629	0.000815281
MYL12B	0.000406616	0.00043173	2.51142e-05	-0.0854442	-0.084629	0.000815281
SNX1	0.00391357	0.00391418	6.16198e-07	-0.0304042	-0.0296387	0.000765576
EFNB2	0.000344973	0.000367268	2.22952e-05	-0.0864117	-0.0856469	0.00076484
MYH10	0.000344973	0.000367268	2.22952e-05	-0.0864117	-0.0856469	0.00076484
IL1B	0.00149119	0.00150648	1.52911e-05	-0.0684224	-0.067658	0.00076443
SNAP29	0.00398727	0.00398623	-1.04294e-06	-0.0292474	-0.0285009	0.000746463
ERBB2IP	0.00453283	0.00452802	-4.80851e-06	-0.0206852	-0.0199458	0.000739448
LAMTOR1	0.00377094	0.00376779	-3.15349e-06	-0.0326426	-0.0319503	0.000692339
CKAP4	0.00377094	0.00376779	-3.15349e-06	-0.0326426	-0.0319503	0.000692339
NFKB1	0.00747829	0.00736496	-0.000113325	0.0255425	0.0248515	0.000690937
DOCK1	4.65444e-05	6.16334e-05	1.5089e-05	-0.0910954	-0.090473	0.00062236
NDUFA13	0.00394196	0.00393138	-1.05731e-05	-0.0299587	-0.029367	0.000591618
SURF4	0.00342019	0.00341264	-7.54992e-06	-0.0381476	-0.0375584	0.000589197
HLA-A	0.00277046	0.00276565	-4.81409e-06	-0.0483447	-0.0477748	0.000569937
BSG	0.000630934	0.000637588	6.65397e-06	-0.0819237	-0.0813783	0.000545345
NOD2	0.000602644	0.000608523	5.87945e-06	-0.0823677	-0.0818373	0.000530395
YKT6	0.000500643	0.000505527	4.88432e-06	-0.0839685	-0.0834637	0.000504876
LAMP2	0.000409038	0.000413029	3.99062e-06	-0.0854062	-0.0849243	0.000481957
ITGA6	0.000225298	0.000229922	4.6241e-06	-0.0882899	-0.0878157	0.000474297
NOLC1	0.000314244	0.000317808	3.56432e-06	-0.086894	-0.0864279	0.000466113
IRS4	0.000121424	0.000124049	2.62481e-06	-0.0899202	-0.0894875	0.000432741
PPP1CA	0.000172232	0.000174138	1.90584e-06	-0.0891228	-0.0886965	0.000426272
SCRIB	0.000157122	0.000158655	1.5329e-06	-0.0893599	-0.088941	0.000418931
EEA1	0.000151847	0.000153328	1.48143e-06	-0.0894427	-0.0890251	0.000417611
FBL	0.000125072	0.000126293	1.22022e-06	-0.0898629	-0.089452	0.000410912
LYN	0.00398067	0.00395839	-2.22856e-05	-0.029351	-0.0289406	0.000410392
STX7	0.000122248	0.00012344	1.19266e-06	-0.0899073	-0.0894971	0.000410205
STAM	0.000802868	0.000799885	-2.9832e-06	-0.0792252	-0.0788155	0.000409696
STAM2	0.000802868	0.000799885	-2.9832e-06	-0.0792252	-0.0788155	0.000409696
ATP5C1	0.000117255	0.000118399	1.14395e-06	-0.0899856	-0.0895767	0.000408956
NOD1	0.000116077	0.000117209	1.13246e-06	-0.0900041	-0.0895955	0.000408662
RAB9A	0.00010785	0.000108902	1.05219e-06	-0.0901332	-0.0897266	0.000406603
PTPN1	5.24642e-05	5.36384e-05	1.17422e-06	-0.0910025	-0.0905993	0.000403206
SLC7A5	9.38042e-05	9.47194e-05	9.15163e-07	-0.0903537	-0.0899506	0.000403089
DDX17	9.38042e-05	9.47194e-05	9.15163e-07	-0.0903537	-0.0899506	0.000403089
SLC3A2	8.59872e-05	8.68261e-05	8.389e-07	-0.0904764	-0.0900752	0.000401133
CCL2	7.94392e-05	8.02142e-05	7.75016e-07	-0.0905791	-0.0901796	0.000399495
ATP5D	7.81702e-05	7.89328e-05	7.62636e-07	-0.090599	-0.0901999	0.000399178
TMPO	7.81702e-05	7.89328e-05	7.62636e-07	-0.090599	-0.0901999	0.000399178
NOTCH2	7.58251e-05	7.65648e-05	7.39757e-07	-0.0906359	-0.0902373	0.000398591
EIF3B	7.03532e-05	7.10395e-05	6.86372e-07	-0.0907217	-0.0903245	0.000397222
VANGL2	5.12864e-05	5.2005e-05	7.18583e-07	-0.091021	-0.0906251	0.000395898
MATR3	5.47191e-05	5.5253e-05	5.33845e-07	-0.0909671	-0.0905738	0.000393311
HNRNPH1	5.47191e-05	5.5253e-05	5.33845e-07	-0.0909671	-0.0905738	0.000393311
DST	3.51766e-05	3.55198e-05	3.43186e-07	-0.0912738	-0.0908854	0.000388421
LEMD3	3.12681e-05	3.15731e-05	3.05054e-07	-0.0913352	-0.0909477	0.000387443
LMNB1	3.12681e-05	3.15731e-05	3.05054e-07	-0.0913352	-0.0909477	0.000387443
BRIX1	3.12681e-05	3.15731e-05	3.05054e-07	-0.0913352	-0.0909477	0.000387443
SLC1A5	3.12681e-05	3.15731e-05	3.05054e-07	-0.0913352	-0.0909477	0.000387443
ATP1B3	2.34511e-05	2.36798e-05	2.28791e-07	-0.0914578	-0.0910724	0.000385488
SEPT9	2.34511e-05	2.36798e-05	2.28791e-07	-0.0914578	-0.0910724	0.000385488
SEPT2	2.34511e-05	2.36798e-05	2.28791e-07	-0.0914578	-0.0910724	0.000385488
SLC30A1	2.34511e-05	2.36798e-05	2.28791e-07	-0.0914578	-0.0910724	0.000385488
MARCKS	2.34511e-05	2.36798e-05	2.28791e-07	-0.0914578	-0.0910724	0.000385488
ATP1A1	2.34511e-05	2.36798e-05	2.28791e-07	-0.0914578	-0.0910724	0.000385488
SNX3	1.83142e-05	1.84928e-05	1.78675e-07	-0.0915385	-0.0911543	0.000384202
KHDRBS1	1.5634e-05	1.57866e-05	1.52527e-07	-0.0915805	-0.091197	0.000383532
HNRNPA0	1.5634e-05	1.57866e-05	1.52527e-07	-0.0915805	-0.091197	0.000383532
LNPEP	1.17255e-05	1.18399e-05	1.14395e-07	-0.0916419	-0.0912593	0.000382554
RPN1	0	0	0	-0.0918259	-0.0914463	0.00037962
ADD3	0	0	0	-0.0918259	-0.0914463	0.00037962
ADD1	0	0	0	-0.0918259	-0.0914463	0.00037962
LYPLA2	0	0	0	-0.0918259	-0.0914463	0.00037962
SLC6A8	0	0	0	-0.0918259	-0.0914463	0.00037962
CPD	0	0	0	-0.0918259	-0.0914463	0.00037962
FLVCR1	0	0	0	-0.0918259	-0.0914463	0.00037962
KIAA1244	0	0	0	-0.0918259	-0.0914463	0.00037962
HPS3	0	0	0	-0.0918259	-0.0914463	0.00037962
RASAL2	0	0	0	-0.0918259	-0.0914463	0.00037962
SLC25A11	0	0	0	-0.0918259	-0.0914463	0.00037962
GNL3	0	0	0	-0.0918259	-0.0914463	0.00037962
SLC39A10	0	0	0	-0.0918259	-0.0914463	0.00037962
LBR	0	0	0	-0.0918259	-0.0914463	0.00037962
SLC39A14	0	0	0	-0.0918259	-0.0914463	0.00037962
EIF3A	0	0	0	-0.0918259	-0.0914463	0.00037962
DSC2	0	0	0	-0.0918259	-0.0914463	0.00037962
APBB1	0	0	0	-0.0918259	-0.0914463	0.00037962
PVRL2	0	0	0	-0.0918259	-0.0914463	0.00037962
GOLGA5	0	0	0	-0.0918259	-0.0914463	0.00037962
CLINT1	0	0	0	-0.0918259	-0.0914463	0.00037962
LSR	0	0	0	-0.0918259	-0.0914463	0.00037962
WDR6	0	0	0	-0.0918259	-0.0914463	0.00037962
SCAMP1	0	0	0	-0.0918259	-0.0914463	0.00037962
SLC25A3	0	0	0	-0.0918259	-0.0914463	0.00037962
SLC12A2	0	0	0	-0.0918259	-0.0914463	0.00037962
CTSB	0	0	0	-0.0918259	-0.0914463	0.00037962
OSBPL8	0	0	0	-0.0918259	-0.0914463	0.00037962
ATP2B1	0	0	0	-0.0918259	-0.0914463	0.00037962
TOR1AIP1	0	0	0	-0.0918259	-0.0914463	0.00037962
TUBB4B	0	0	0	-0.0918259	-0.0914463	0.00037962
RAI14	0	0	0	-0.0918259	-0.0914463	0.00037962
FAM135A	0	0	0	-0.0918259	-0.0914463	0.00037962
PLEKHA5	0	0	0	-0.0918259	-0.0914463	0.00037962
PLEKHA1	0	0	0	-0.0918259	-0.0914463	0.00037962
AKAP12	0	0	0	-0.0918259	-0.0914463	0.00037962
EMD	0	0	0	-0.0918259	-0.0914463	0.00037962
ALDH3A2	0	0	0	-0.0918259	-0.0914463	0.00037962
ITGA2	0	0	0	-0.0918259	-0.0914463	0.00037962
PPFIBP1	0	0	0	-0.0918259	-0.0914463	0.00037962
VANGL1	0	0	0	-0.0918259	-0.0914463	0.00037962
WDR11	0	0	0	-0.0918259	-0.0914463	0.00037962
EIF5AL1	0	0	0	-0.0918259	-0.0914463	0.00037962
PCBP2	0	0	0	-0.0918259	-0.0914463	0.00037962
ACBD3	0	0	0	-0.0918259	-0.0914463	0.00037962
CDIPT	0	0	0	-0.0918259	-0.0914463	0.00037962
EHBP1	0	0	0	-0.0918259	-0.0914463	0.00037962
AP3D1	0	0	0	-0.0918259	-0.0914463	0.00037962
ZDHHC5	0	0	0	-0.0918259	-0.0914463	0.00037962
CSNK1A1	0	0	0	-0.0918259	-0.0914463	0.00037962
MOGS	0	0	0	-0.0918259	-0.0914463	0.00037962
FLOT2	0	0	0	-0.0918259	-0.0914463	0.00037962
PALD1	0	0	0	-0.0918259	-0.0914463	0.00037962
LAMTOR3	0	0	0	-0.0918259	-0.0914463	0.00037962
ZFYVE16	0	0	0	-0.0918259	-0.0914463	0.00037962
MPP7	0	0	0	-0.0918259	-0.0914463	0.00037962
SLC4A7	0	0	0	-0.0918259	-0.0914463	0.00037962
PANX1	0	0	0	-0.0918259	-0.0914463	0.00037962
FAM91A1	0	0	0	-0.0918259	-0.0914463	0.00037962
TBC1D5	0	0	0	-0.0918259	-0.0914463	0.00037962
TECR	0	0	0	-0.0918259	-0.0914463	0.00037962
MARK2	0	0	0	-0.0918259	-0.0914463	0.00037962
DSG2	0	0	0	-0.0918259	-0.0914463	0.00037962
LRRC57	0	0	0	-0.0918259	-0.0914463	0.00037962
SLC6A15	0	0	0	-0.0918259	-0.0914463	0.00037962
ZC3HAV1	0	0	0	-0.0918259	-0.0914463	0.00037962
MARCKSL1	0	0	0	-0.0918259	-0.0914463	0.00037962
PHACTR4	0	0	0	-0.0918259	-0.0914463	0.00037962
EPB41L3	0	0	0	-0.0918259	-0.0914463	0.00037962
EPB41L2	0	0	0	-0.0918259	-0.0914463	0.00037962
EPB41L5	0	0	0	-0.0918259	-0.0914463	0.00037962
SLC7A2	0	0	0	-0.0918259	-0.0914463	0.00037962
RDX	0	0	0	-0.0918259	-0.0914463	0.00037962
FERMT2	0	0	0	-0.0918259	-0.0914463	0.00037962
LPHN2	0	0	0	-0.0918259	-0.0914463	0.00037962
ABCD3	0	0	0	-0.0918259	-0.0914463	0.00037962
TMEM87A	0	0	0	-0.0918259	-0.0914463	0.00037962
LRBA	0	0	0	-0.0918259	-0.0914463	0.00037962
CXADR	0	0	0	-0.0918259	-0.0914463	0.00037962
RAB11FIP1	0	0	0	-0.0918259	-0.0914463	0.00037962
LLGL1	0	0	0	-0.0918259	-0.0914463	0.00037962
RELL1	0	0	0	-0.0918259	-0.0914463	0.00037962
FAM83B	0	0	0	-0.0918259	-0.0914463	0.00037962
BASP1	0	0	0	-0.0918259	-0.0914463	0.00037962
TMEM59	0	0	0	-0.0918259	-0.0914463	0.00037962
STEAP3	0	0	0	-0.0918259	-0.0914463	0.00037962
MSN	0	0	0	-0.0918259	-0.0914463	0.00037962
NDRG1	0	0	0	-0.0918259	-0.0914463	0.00037962
SLC38A1	0	0	0	-0.0918259	-0.0914463	0.00037962
CHORDC1	0	0	0	-0.0918259	-0.0914463	0.00037962
SLC38A2	0	0	0	-0.0918259	-0.0914463	0.00037962
ESYT1	0	0	0	-0.0918259	-0.0914463	0.00037962
ESYT2	0	0	0	-0.0918259	-0.0914463	0.00037962
MPRIP	0	0	0	-0.0918259	-0.0914463	0.00037962
CDCA3	0	0	0	-0.0918259	-0.0914463	0.00037962
JAG1	0	0	0	-0.0918259	-0.0914463	0.00037962
EFR3A	0	0	0	-0.0918259	-0.0914463	0.00037962
PGRMC2	0	0	0	-0.0918259	-0.0914463	0.00037962
CLCN7	0	0	0	-0.0918259	-0.0914463	0.00037962
RBM10	0	0	0	-0.0918259	-0.0914463	0.00037962
MCAM	0	0	0	-0.0918259	-0.0914463	0.00037962
NUMB	0	0	0	-0.0918259	-0.0914463	0.00037962
LRRC59	0	0	0	-0.0918259	-0.0914463	0.00037962
HM13	0	0	0	-0.0918259	-0.0914463	0.00037962
BAI1	0	0	0	-0.0918259	-0.0914463	0.00037962
SLC16A1	0	0	0	-0.0918259	-0.0914463	0.00037962
EEF2	0	0	0	-0.0918259	-0.0914463	0.00037962

### Sheet: closeness
Protein	old Betw	new betw	change	z_old	z_new	del_z			ARHGAP1
BAI1	0.329618	0	-0.329618	-2.38389	-7.25431	4.87042			BAI1	4.87
N-sifA	0.877119	0.875557	-0.00156133	7.54866	6.62002	0.928645			CCL2	0.439805
CTSB	0.267442	0.266673	-0.000768848	-3.51186	-3.02853	0.48333			CTSB	0.483
RDX	0.264031	0.262555	-0.0014761	-3.57375	-3.09379	0.479953
MSN	0.264031	0.262555	-0.0014761	-3.57375	-3.09379	0.479953
CCL2	0.282016	0.280612	-0.00140444	-3.24746	-2.80765	0.439805
RPN1	0.32243	0.321267	-0.00116242	-2.51429	-2.16341	0.350877
MOGS	0.32243	0.321267	-0.00116242	-2.51429	-2.16341	0.350877
RAB9A	0.339901	0.338878	-0.00102298	-2.19733	-1.88434	0.312983
NOD2	0.339901	0.338878	-0.00102298	-2.19733	-1.88434	0.312983
NOD1	0.340461	0.339442	-0.00101817	-2.18718	-1.87541	0.311776
EEA1	0.345	0.344022	-0.000978323	-2.10483	-1.80284	0.301988
LAMP2	0.345576	0.344603	-0.000973165	-2.09438	-1.79363	0.300748
IL1B	0.350847	0.349923	-0.000924894	-1.99875	-1.70934	0.289413
LAMP1	0.352041	0.351127	-0.0009137	-1.9771	-1.69025	0.286851
CTSD	0.35567	0.354791	-0.000879052	-1.91126	-1.63219	0.27907
TNF	0.36	0.359163	-0.000836524	-1.83271	-1.5629	0.269805
TRAF6	0.360627	0.359797	-0.000830256	-1.82133	-1.55286	0.268465
RAB5A	0.361257	0.360433	-0.00082394	-1.80991	-1.54279	0.26712
DOCK1	0.349073	0.345771	-0.00330157	-2.03095	-1.77512	0.255826
EZR	0.357513	0.355409	-0.0021038	-1.87783	-1.62239	0.255432
CXCL12	0.368984	0.366915	-0.00206875	-1.66972	-1.44007	0.229658
HCK	0.356897	0.35295	-0.00394698	-1.88901	-1.66137	0.227639
RAC2	0.362522	0.359163	-0.00335842	-1.78696	-1.5629	0.224054
NFKB1	0.377049	0.375009	-0.00204026	-1.52341	-1.31181	0.211597
RAC1	0.381919	0.378488	-0.00343115	-1.43506	-1.25669	0.178379
LYN	0.498795	0.495157	-0.00363777	0.685263	0.592096	0.0931666
YES1	0.498795	0.495157	-0.00363777	0.685263	0.592096	0.0931666
PIK3R1	0.514925	0.513866	-0.00105924	0.977891	0.88856	0.0893309
NCKAP1	0.485915	0.481144	-0.00477197	0.451605	0.370028	0.0815762
ABI1	0.489362	0.485726	-0.00363586	0.514124	0.442641	0.0714833
UBB	0.506112	0.504963	-0.00114996	0.81801	0.747471	0.0705398
HGS	0.502427	0.50124	-0.00118676	0.751153	0.68849	0.0626639
VAMP7	0.501211	0.500012	-0.00119876	0.729084	0.669022	0.0600617
JUP	0.498795	0.497573	-0.00122237	0.685263	0.630371	0.0548915
CTNND1	0.498795	0.497573	-0.00122237	0.685263	0.630371	0.0548915
ITGB1	0.498795	0.497573	-0.00122237	0.685263	0.630371	0.0548915
TFRC	0.497596	0.496362	-0.00123398	0.663511	0.611187	0.0523233
VAMP3	0.497596	0.496362	-0.00123398	0.663511	0.611187	0.0523233
RAB7A	0.495215	0.493958	-0.00125683	0.620318	0.573098	0.0472205
CAV1	0.494033	0.492765	-0.00126806	0.598877	0.554191	0.0446857
EFNB1	0.490521	0.48922	-0.00130105	0.535162	0.498015	0.0371471
EPHA2	0.490521	0.48922	-0.00130105	0.535162	0.498015	0.0371471
SNAP23	0.489362	0.48805	-0.00131181	0.514124	0.479469	0.0346558
STAM	0.489362	0.48805	-0.00131181	0.514124	0.479469	0.0346558
DLG1	0.489362	0.48805	-0.00131181	0.514124	0.479469	0.0346558
STAM2	0.489362	0.48805	-0.00131181	0.514124	0.479469	0.0346558
SNAP29	0.488208	0.486885	-0.00132245	0.493186	0.461011	0.0321753
SNX1	0.487059	0.485726	-0.00133298	0.472346	0.442641	0.0297053
MLLT4	0.487059	0.485726	-0.00133298	0.472346	0.442641	0.0297053
EFNB2	0.485915	0.484572	-0.00134339	0.451605	0.424359	0.027246
TJP1	0.485915	0.484572	-0.00134339	0.451605	0.424359	0.027246
ITGA6	0.484778	0.483424	-0.00135369	0.43096	0.406163	0.0247972
LAMTOR1	0.484778	0.483424	-0.00135369	0.43096	0.406163	0.0247972
PRKAR2A	0.484778	0.483424	-0.00135369	0.43096	0.406163	0.0247972
YKT6	0.484778	0.483424	-0.00135369	0.43096	0.406163	0.0247972
CKAP4	0.484778	0.483424	-0.00135369	0.43096	0.406163	0.0247972
PAK4	0.483645	0.482281	-0.00136388	0.410412	0.388053	0.0223588
STX7	0.483645	0.482281	-0.00136388	0.410412	0.388053	0.0223588
MYL6	0.482517	0.481144	-0.00137396	0.389959	0.370028	0.0199308
BSG	0.482517	0.481144	-0.00137396	0.389959	0.370028	0.0199308
OCLN	0.482517	0.481144	-0.00137396	0.389959	0.370028	0.0199308
MYL12B	0.482517	0.481144	-0.00137396	0.389959	0.370028	0.0199308
ERBB2IP	0.481395	0.480011	-0.00138393	0.369602	0.352089	0.0175131
SURF4	0.481395	0.480011	-0.00138393	0.369602	0.352089	0.0175131
PTPN1	0.481395	0.480011	-0.00138393	0.369602	0.352089	0.0175131
SNX3	0.481395	0.480011	-0.00138393	0.369602	0.352089	0.0175131
MYH10	0.481395	0.480011	-0.00138393	0.369602	0.352089	0.0175131
DEPDC1B	0.480278	0.478885	-0.00139379	0.349339	0.334233	0.0151056
ROR2	0.480278	0.478885	-0.00139379	0.349339	0.334233	0.0151056
PTPN13	0.480278	0.478885	-0.00139379	0.349339	0.334233	0.0151056
ARHGAP1	0.480278	0.478885	-0.00139379	0.349339	0.334233	0.0151056
IRS4	0.480278	0.478885	-0.00139379	0.349339	0.334233	0.0151056
PPP1CA	0.479167	0.477763	-0.00140354	0.32917	0.316462	0.0127083
NOTCH2	0.479167	0.477763	-0.00140354	0.32917	0.316462	0.0127083
LYPLA2	0.468326	0.46683	-0.00149546	0.132499	0.143217	0.0107186
SLC6A8	0.468326	0.46683	-0.00149546	0.132499	0.143217	0.0107186
FLVCR1	0.468326	0.46683	-0.00149546	0.132499	0.143217	0.0107186
KIAA1244	0.468326	0.46683	-0.00149546	0.132499	0.143217	0.0107186
HPS3	0.468326	0.46683	-0.00149546	0.132499	0.143217	0.0107186
RASAL2	0.468326	0.46683	-0.00149546	0.132499	0.143217	0.0107186
SLC25A11	0.468326	0.46683	-0.00149546	0.132499	0.143217	0.0107186
APBB1	0.468326	0.46683	-0.00149546	0.132499	0.143217	0.0107186
LSR	0.468326	0.46683	-0.00149546	0.132499	0.143217	0.0107186
SLC12A2	0.468326	0.46683	-0.00149546	0.132499	0.143217	0.0107186
OSBPL8	0.468326	0.46683	-0.00149546	0.132499	0.143217	0.0107186
ATP2B1	0.468326	0.46683	-0.00149546	0.132499	0.143217	0.0107186
TOR1AIP1	0.468326	0.46683	-0.00149546	0.132499	0.143217	0.0107186
RAI14	0.468326	0.46683	-0.00149546	0.132499	0.143217	0.0107186
FAM135A	0.468326	0.46683	-0.00149546	0.132499	0.143217	0.0107186
PLEKHA5	0.468326	0.46683	-0.00149546	0.132499	0.143217	0.0107186
AKAP12	0.468326	0.46683	-0.00149546	0.132499	0.143217	0.0107186
ALDH3A2	0.468326	0.46683	-0.00149546	0.132499	0.143217	0.0107186
PPFIBP1	0.468326	0.46683	-0.00149546	0.132499	0.143217	0.0107186
WDR11	0.468326	0.46683	-0.00149546	0.132499	0.143217	0.0107186
EIF5AL1	0.468326	0.46683	-0.00149546	0.132499	0.143217	0.0107186
ACBD3	0.468326	0.46683	-0.00149546	0.132499	0.143217	0.0107186
EHBP1	0.468326	0.46683	-0.00149546	0.132499	0.143217	0.0107186
AP3D1	0.468326	0.46683	-0.00149546	0.132499	0.143217	0.0107186
ZDHHC5	0.468326	0.46683	-0.00149546	0.132499	0.143217	0.0107186
PALD1	0.468326	0.46683	-0.00149546	0.132499	0.143217	0.0107186
SLC4A7	0.468326	0.46683	-0.00149546	0.132499	0.143217	0.0107186
PANX1	0.468326	0.46683	-0.00149546	0.132499	0.143217	0.0107186
FAM91A1	0.468326	0.46683	-0.00149546	0.132499	0.143217	0.0107186
LRRC57	0.468326	0.46683	-0.00149546	0.132499	0.143217	0.0107186
SLC6A15	0.468326	0.46683	-0.00149546	0.132499	0.143217	0.0107186
PHACTR4	0.468326	0.46683	-0.00149546	0.132499	0.143217	0.0107186
SLC7A2	0.468326	0.46683	-0.00149546	0.132499	0.143217	0.0107186
ABCD3	0.468326	0.46683	-0.00149546	0.132499	0.143217	0.0107186
TMEM87A	0.468326	0.46683	-0.00149546	0.132499	0.143217	0.0107186
LRBA	0.468326	0.46683	-0.00149546	0.132499	0.143217	0.0107186
CXADR	0.468326	0.46683	-0.00149546	0.132499	0.143217	0.0107186
RELL1	0.468326	0.46683	-0.00149546	0.132499	0.143217	0.0107186
FAM83B	0.468326	0.46683	-0.00149546	0.132499	0.143217	0.0107186
TMEM59	0.468326	0.46683	-0.00149546	0.132499	0.143217	0.0107186
STEAP3	0.468326	0.46683	-0.00149546	0.132499	0.143217	0.0107186
NDRG1	0.468326	0.46683	-0.00149546	0.132499	0.143217	0.0107186
CHORDC1	0.468326	0.46683	-0.00149546	0.132499	0.143217	0.0107186
CDCA3	0.468326	0.46683	-0.00149546	0.132499	0.143217	0.0107186
EFR3A	0.468326	0.46683	-0.00149546	0.132499	0.143217	0.0107186
PGRMC2	0.468326	0.46683	-0.00149546	0.132499	0.143217	0.0107186
CLCN7	0.468326	0.46683	-0.00149546	0.132499	0.143217	0.0107186
RBM10	0.468326	0.46683	-0.00149546	0.132499	0.143217	0.0107186
LRRC59	0.468326	0.46683	-0.00149546	0.132499	0.143217	0.0107186
CDIPT	0.47806	0.476647	-0.00141319	0.309094	0.298773	0.0103211
TBC1D5	0.47806	0.476647	-0.00141319	0.309094	0.298773	0.0103211
JAG1	0.47806	0.476647	-0.00141319	0.309094	0.298773	0.0103211
NOLC1	0.47806	0.476647	-0.00141319	0.309094	0.298773	0.0103211
NUMB	0.47806	0.476647	-0.00141319	0.309094	0.298773	0.0103211
ADD3	0.469388	0.467901	-0.00148671	0.151765	0.160184	0.0084197
ADD1	0.469388	0.467901	-0.00148671	0.151765	0.160184	0.0084197
SLC39A10	0.469388	0.467901	-0.00148671	0.151765	0.160184	0.0084197
SLC39A14	0.469388	0.467901	-0.00148671	0.151765	0.160184	0.0084197
EIF3A	0.469388	0.467901	-0.00148671	0.151765	0.160184	0.0084197
GOLGA5	0.469388	0.467901	-0.00148671	0.151765	0.160184	0.0084197
WDR6	0.469388	0.467901	-0.00148671	0.151765	0.160184	0.0084197
TUBB4B	0.469388	0.467901	-0.00148671	0.151765	0.160184	0.0084197
ZFYVE16	0.469388	0.467901	-0.00148671	0.151765	0.160184	0.0084197
TECR	0.469388	0.467901	-0.00148671	0.151765	0.160184	0.0084197
MARK2	0.469388	0.467901	-0.00148671	0.151765	0.160184	0.0084197
ZC3HAV1	0.469388	0.467901	-0.00148671	0.151765	0.160184	0.0084197
MARCKSL1	0.469388	0.467901	-0.00148671	0.151765	0.160184	0.0084197
FERMT2	0.469388	0.467901	-0.00148671	0.151765	0.160184	0.0084197
RAB11FIP1	0.469388	0.467901	-0.00148671	0.151765	0.160184	0.0084197
BASP1	0.469388	0.467901	-0.00148671	0.151765	0.160184	0.0084197
ESYT1	0.469388	0.467901	-0.00148671	0.151765	0.160184	0.0084197
ESYT2	0.469388	0.467901	-0.00148671	0.151765	0.160184	0.0084197
MPRIP	0.469388	0.467901	-0.00148671	0.151765	0.160184	0.0084197
SLC16A1	0.469388	0.467901	-0.00148671	0.151765	0.160184	0.0084197
EEF2	0.469388	0.467901	-0.00148671	0.151765	0.160184	0.0084197
PVRL2	0.470455	0.468977	-0.00147787	0.171118	0.177229	0.0061112
SLC25A3	0.470455	0.468977	-0.00147787	0.171118	0.177229	0.0061112
ATP1B3	0.470455	0.468977	-0.00147787	0.171118	0.177229	0.0061112
PLEKHA1	0.470455	0.468977	-0.00147787	0.171118	0.177229	0.0061112
SEPT9	0.470455	0.468977	-0.00147787	0.171118	0.177229	0.0061112
VANGL1	0.470455	0.468977	-0.00147787	0.171118	0.177229	0.0061112
SEPT2	0.470455	0.468977	-0.00147787	0.171118	0.177229	0.0061112
SLC30A1	0.470455	0.468977	-0.00147787	0.171118	0.177229	0.0061112
PCBP2	0.470455	0.468977	-0.00147787	0.171118	0.177229	0.0061112
MARCKS	0.470455	0.468977	-0.00147787	0.171118	0.177229	0.0061112
EPB41L3	0.470455	0.468977	-0.00147787	0.171118	0.177229	0.0061112
EPB41L2	0.470455	0.468977	-0.00147787	0.171118	0.177229	0.0061112
EPB41L5	0.470455	0.468977	-0.00147787	0.171118	0.177229	0.0061112
LPHN2	0.470455	0.468977	-0.00147787	0.171118	0.177229	0.0061112
ATP1A1	0.470455	0.468977	-0.00147787	0.171118	0.177229	0.0061112
CPD	0.475862	0.47443	-0.00143218	0.269219	0.263642	0.00557684
DSC2	0.475862	0.47443	-0.00143218	0.269219	0.263642	0.00557684
CLINT1	0.475862	0.47443	-0.00143218	0.269219	0.263642	0.00557684
SCAMP1	0.475862	0.47443	-0.00143218	0.269219	0.263642	0.00557684
CSNK1A1	0.475862	0.47443	-0.00143218	0.269219	0.263642	0.00557684
LAMTOR3	0.475862	0.47443	-0.00143218	0.269219	0.263642	0.00557684
DSG2	0.475862	0.47443	-0.00143218	0.269219	0.263642	0.00557684
NDUFA13	0.475862	0.47443	-0.00143218	0.269219	0.263642	0.00557684
SCRIB	0.475862	0.47443	-0.00143218	0.269219	0.263642	0.00557684
GNL3	0.471526	0.470057	-0.00146893	0.190559	0.194352	0.00379308
LBR	0.471526	0.470057	-0.00146893	0.190559	0.194352	0.00379308
EIF3B	0.471526	0.470057	-0.00146893	0.190559	0.194352	0.00379308
EMD	0.471526	0.470057	-0.00146893	0.190559	0.194352	0.00379308
KHDRBS1	0.471526	0.470057	-0.00146893	0.190559	0.194352	0.00379308
DST	0.471526	0.470057	-0.00146893	0.190559	0.194352	0.00379308
FLOT2	0.471526	0.470057	-0.00146893	0.190559	0.194352	0.00379308
HNRNPA0	0.471526	0.470057	-0.00146893	0.190559	0.194352	0.00379308
SLC38A1	0.471526	0.470057	-0.00146893	0.190559	0.194352	0.00379308
SLC38A2	0.471526	0.470057	-0.00146893	0.190559	0.194352	0.00379308
HM13	0.471526	0.470057	-0.00146893	0.190559	0.194352	0.00379308
LNPEP	0.471526	0.470057	-0.00146893	0.190559	0.194352	0.00379308
CFL1	0.474771	0.473329	-0.00144151	0.249419	0.246199	0.00321963
HLA-A	0.474771	0.473329	-0.00144151	0.249419	0.246199	0.00321963
LEMD3	0.472603	0.471143	-0.00145989	0.21009	0.211555	0.00146527
MATR3	0.472603	0.471143	-0.00145989	0.21009	0.211555	0.00146527
VANGL2	0.472603	0.471143	-0.00145989	0.21009	0.211555	0.00146527
ATP5C1	0.472603	0.471143	-0.00145989	0.21009	0.211555	0.00146527
LMNB1	0.472603	0.471143	-0.00145989	0.21009	0.211555	0.00146527
SLC3A2	0.472603	0.471143	-0.00145989	0.21009	0.211555	0.00146527
MPP7	0.472603	0.471143	-0.00145989	0.21009	0.211555	0.00146527
HNRNPH1	0.472603	0.471143	-0.00145989	0.21009	0.211555	0.00146527
ATP5D	0.472603	0.471143	-0.00145989	0.21009	0.211555	0.00146527
BRIX1	0.472603	0.471143	-0.00145989	0.21009	0.211555	0.00146527
TMPO	0.472603	0.471143	-0.00145989	0.21009	0.211555	0.00146527
DDX17	0.472603	0.471143	-0.00145989	0.21009	0.211555	0.00146527
SLC1A5	0.472603	0.471143	-0.00145989	0.21009	0.211555	0.00146527
RPN2	0.473684	0.472233	-0.00145075	0.229709	0.228837	0.000872276
SLC7A5	0.473684	0.472233	-0.00145075	0.229709	0.228837	0.000872276
ITGA2	0.473684	0.472233	-0.00145075	0.229709	0.228837	0.000872276
LLGL1	0.473684	0.472233	-0.00145075	0.229709	0.228837	0.000872276
FBL	0.473684	0.472233	-0.00145075	0.229709	0.228837	0.000872276
MCAM	0.473684	0.472233	-0.00145075	0.229709	0.228837	0.000872276

### Sheet: SPAF
Protein	#SPAF1	Z				ARHGAP1	0.115866
HCK	338	5.96306				BAI1	4.87
DOCK1	272	4.71817				CCL2	0.439805
RAC2	184	3.05833				CTSB	0.483
RAC1	120	1.85116
LAMP1	115	1.75685
RAB5A	91	1.30417
RAB9A	61	0.738309
LAMP2	58	0.681724
PTPN13	56	0.644
NCKAP1	37	0.285623
N-sifA	35	0.2479
ARHGAP1	28	0.115866
DEPDC1B	28	0.115866
EEA1	23	0.0215565
NOD2	18	-0.0727531
OCLN	18	-0.0727531
MYH10	13	-0.167063
MYL6	13	-0.167063
ROR2	13	-0.167063
MYL12B	13	-0.167063
ABI1	12	-0.185925
CAV1	12	-0.185925
YES1	12	-0.185925
SNAP23	12	-0.185925
LYN	10	-0.223648
PRKAR2A	10	-0.223648
SNX1	8	-0.261372
CFL1	8	-0.261372
DLG1	8	-0.261372
BSG	8	-0.261372
PVRL2	7	-0.280234
RAB7A	7	-0.280234
VAMP7	7	-0.280234
SCRIB	7	-0.280234
VAMP3	7	-0.280234
UBB	7	-0.280234
MPP7	6	-0.299096
ITGA2	6	-0.299096
ITGA6	6	-0.299096
DSC2	6	-0.299096
NOD1	6	-0.299096
DSG2	6	-0.299096
NOLC1	6	-0.299096
LLGL1	6	-0.299096
MCAM	6	-0.299096
NOTCH2	5	-0.317958
TFRC	5	-0.317958
TJP1	5	-0.317958
HGS	5	-0.317958
PPP1CA	5	-0.317958
IRS4	4	-0.33682
STAM	4	-0.33682
STAM2	4	-0.33682
DST	4	-0.33682
PTPN1	4	-0.33682
CDIPT	4	-0.33682
PLEKHA1	4	-0.33682
SCAMP1	3	-0.355682
HLA-A	3	-0.355682
WDR6	3	-0.355682
YKT6	3	-0.355682
SNAP29	3	-0.355682
STX7	3	-0.355682
LAMTOR1	3	-0.355682
CKAP4	3	-0.355682
LAMTOR3	3	-0.355682
SNX3	2	-0.374544
ERBB2IP	2	-0.374544
VANGL2	2	-0.374544
ZFYVE16	2	-0.374544
TBC1D5	2	-0.374544
JAG1	2	-0.374544
NUMB	2	-0.374544
CSNK1A1	2	-0.374544
SLC7A5	1	-0.393406
GNL3	1	-0.393406
BRIX1	1	-0.393406
FLOT2	1	-0.393406
VANGL1	1	-0.393406
ATP1B3	1	-0.393406
SLC16A1	1	-0.393406
RAB11FIP1	1	-0.393406
SLC3A2	1	-0.393406
FBL	1	-0.393406

### Sheet: all_highest
ARHGAP1	0.115866
BAI1	4.87
CCL2	0.439805
CTSB	0.483
CTSD	0.27907
CXCL12	0.229658
DEPDC1B	0.115866
DOCK1	4.71817
EEA1	0.301988
EZR	0.255432
HCK	5.96306
IL1B	0.289413
LAMP1	1.75685
LAMP2	0.681724
MOGS	0.350877
MSN	0.479953
NCKAP1	0.285623
NFKB1	0.211597
NOD1	0.311776
NOD2	0.312983
PIK3R1	0.01
PTPN13	0.644
RAB5A	1.30417
RAB9A	0.738309
RAC1	1.851
RAC2	3.05833
RDX	0.479
RPN1	0.350877
TNF	0.269805
TRAF6	0.268465
YES1	0.01

### Sheet: for fig
Protein	ΔZ	Protein	ΔZ
TNF	0.269805	DOCK1	4.71817
NOD1	0.311776	YES1	0.01
NOD2	0.312983	PIK3R1	0.01
TRAF6	0.268465	NCKAP1	0.285623
CCL2	0.439805	RAC1	1.851
HCK	5.96306	NFKB1	0.211597
EZR	0.255432	LAMP1	1.75685
MSN	0.479953	RAC2	3.05833
RDX	0.479	RAB5A	1.30417
CXCL12	0.229658	EEA1	0.301988
ADGRB1	0.115866
